# Phenotype-guided subpopulation identification from single-cell sequencing data

**DOI:** 10.1101/2020.06.05.137240

**Authors:** Duanchen Sun, Xiangnan Guan, Amy E. Moran, David Z. Qian, Pepper Schedin, Andrew Adey, Paul T. Spellman, Zheng Xia

## Abstract

Single-cell sequencing yields novel discoveries by distinguishing cell types, states and lineages within the context of heterogeneous tissues. However, interpreting complex single-cell data from highly heterogeneous cell populations remains challenging. Currently, most existing single-cell data analyses focus on cell type clusters defined by unsupervised clustering methods, which cannot directly link cell clusters with specific biological and clinical phenotypes. Here we present Scissor, a novel approach that utilizes disease phenotypes to identify cell subpopulations from single-cell data that most highly correlate with a given phenotype. This “phenotype-to-cell within a single step” strategy enables the utilization of a large amount of clinical information that has been collected for bulk assays to identify the most highly phenotype-associated cell subpopulations. When applied to a lung cancer single-cell RNA-seq (scRNA-seq) dataset, Scissor identified a subset of cells exhibiting high hypoxia activities, which predicted worse survival outcomes in lung cancer patients. Furthermore, in a melanoma scRNA-seq dataset, Scissor discerned a T cell subpopulation with low *PDCD1*/*CTLA4* and high *TCF7* expressions, which is associated with a favorable immunotherapy response. Thus, Scissor provides a novel framework to identify the biologically and clinically relevant cell subpopulations from single-cell assays by leveraging the wealth of phenotypes and bulk-omics datasets.
