## Supplemental Table 1 for "Phenotype-guided subpopulation identification from single-cell sequencing data"

### Sheet: 23 up
Gene	avg_logFC	percentage in Scissor+ cells	percentage in other cells	p_val	FDR
GAPDH	0.762604	0.995	0.979	7.74735e-60	4.53762e-56
TMSB10	0.481858	1	0.993	6.40702e-35	3.75259e-31
ENO1	0.826566	0.896	0.802	5.45217e-30	3.19334e-26
ACTB	0.671297	0.97	0.948	6.30363e-29	3.69204e-25
TPI1	0.600488	0.905	0.846	1.36584e-26	7.99973e-23
ACTG1	0.613236	0.95	0.881	5.16247e-21	3.02366e-17
PKM	0.628774	0.776	0.691	3.05052e-17	1.78669e-13
NDUFA4L2	1.05832	0.358	0.154	4.13759e-17	2.42339e-13
LDHA	0.696008	0.836	0.785	8.2376e-17	4.82476e-13
ALDOA	0.493521	0.866	0.787	3.96428e-16	2.32188e-12
PGK1	0.708524	0.667	0.556	8.45965e-13	4.95481e-09
TUBB	0.498214	0.816	0.744	1.39787e-12	8.1873e-09
PTMA	0.283482	0.955	0.964	1.05693e-08	6.19044e-05
PTGES3	0.369645	0.736	0.694	2.99604e-07	0.00175478
SUB1	0.350499	0.796	0.764	4.55891e-07	0.00267016
TAGLN2	0.391333	0.761	0.725	5.29944e-07	0.00310388
FAM162A	0.731118	0.542	0.467	5.69558e-07	0.0033359
CFL1	0.291727	0.836	0.825	1.1652e-06	0.00682456
RAN	0.395037	0.756	0.733	1.96273e-06	0.0114957
BNIP3	0.917996	0.458	0.379	2.19929e-06	0.0128812
HDAC2	0.447006	0.637	0.564	2.91394e-06	0.0170669
CALM2	0.305444	0.876	0.866	5.63981e-06	0.0330323
STMN1	0.336364	0.791	0.769	8.33006e-06	0.0487891
