## Supplemental Table 2 for "Phenotype-guided subpopulation identification from single-cell sequencing data"

### Sheet: Sheet1
Gene	avg_logFC	percentage in Scissor+ cells	percentage in other cells	p_val	FDR
MALAT1	-2.03434	0.667	0.88	8.06234e-38	4.72211e-34
NEAT1	-1.21003	0.209	0.574	1.26873e-22	7.43096e-19
SFTPB	-1.15748	0.09	0.256	4.00467e-08	0.000234554
SPINK1	-1.01304	0.06	0.208	3.07063e-07	0.00179847
MT-ND1	-0.874703	0.393	0.671	9.7729e-17	5.72399e-13
SAA1	-0.862716	0.09	0.221	6.84517e-06	0.0400922
C1orf56	-0.815861	0.075	0.229	2.5217e-07	0.00147696
SLC34A2	-0.762883	0.03	0.162	4.64102e-07	0.00271824
WSB1	-0.73374	0.229	0.398	2.73415e-06	0.0160139
MT-ND2	-0.705754	0.483	0.735	1.00467e-14	5.88433e-11
IGHG3	-0.662373	0.08	0.238	4.4064e-07	0.00258083
WFDC2	-0.659127	0.443	0.668	4.4263e-11	2.59249e-07
MT-CO3	-0.655535	0.647	0.842	3.48005e-17	2.03826e-13
AQP3	-0.650482	0.085	0.216	8.0658e-06	0.0472414
MT-ATP6	-0.646383	0.448	0.698	8.7077e-15	5.1001e-11
MT-CO1	-0.643774	0.592	0.842	1.81798e-17	1.06479e-13
MT-ND5	-0.634179	0.199	0.476	4.33516e-13	2.5391e-09
VEGFA	-0.630717	0.104	0.254	1.25718e-06	0.00736333
MT-ND4	-0.629613	0.547	0.761	6.7229e-14	3.9376e-10
MT-CO2	-0.608172	0.527	0.784	5.62498e-15	3.29455e-11
GDF15	-0.588121	0.015	0.124	3.7267e-06	0.0218273
FOS	-0.584535	0.204	0.435	2.32421e-10	1.36129e-06
HSPA1B	-0.573965	0.264	0.518	1.05934e-09	6.20456e-06
MT-ND3	-0.572794	0.353	0.636	1.1214e-12	6.56801e-09
HSPA1A	-0.547638	0.358	0.613	3.27643e-10	1.919e-06
MT-CYB	-0.534701	0.483	0.723	4.55593e-13	2.66841e-09
MDM4	-0.529995	0.05	0.22	8.0267e-09	4.70124e-05
NAPSA	-0.521596	0.04	0.17	1.32869e-06	0.00778215
LPCAT1	-0.511442	0.065	0.219	1.19542e-07	0.000700157
AGRN	-0.509252	0.085	0.268	5.15978e-09	3.02208e-05
HIST1H2BG	-0.506928	0.095	0.256	3.71949e-07	0.00217851
XIST	-0.501282	0.055	0.198	2.85127e-07	0.00166999
PTGS2	-0.496146	0.025	0.142	2.80814e-06	0.0164473
VMP1	-0.487587	0.229	0.422	2.14806e-07	0.00125812
BCAM	-0.480071	0.159	0.346	1.69315e-07	0.000991681
SPTSSA	-0.472955	0.104	0.284	9.86386e-08	0.000577727
CTNNB1	-0.468697	0.224	0.397	7.98569e-06	0.0467722
PSAP	-0.468634	0.313	0.51	9.57793e-08	0.000560979
SLC25A37	-0.466579	0.095	0.307	2.29299e-10	1.343e-06
JUN	-0.462786	0.393	0.594	9.83187e-08	0.000575852
CPD	-0.43866	0.06	0.223	6.58069e-08	0.000385431
C10orf10	-0.432194	0.095	0.253	8.0125e-07	0.00469292
C17orf89	-0.430218	0.149	0.312	1.60744e-06	0.00941479
ITGA3	-0.42978	0.065	0.2	1.93985e-06	0.0113617
TOB1	-0.428949	0.085	0.27	1.21541e-08	7.11866e-05
PTK7	-0.425661	0.065	0.241	2.05149e-08	0.000120156
QSOX1	-0.425433	0.119	0.29	5.59304e-07	0.00327584
N4BP2L2	-0.417367	0.129	0.365	4.96583e-11	2.90848e-07
RRBP1	-0.414033	0.109	0.324	4.71237e-10	2.76003e-06
SDC1	-0.407945	0.07	0.216	9.11941e-07	0.00534124
KCNQ1OT1	-0.406325	0.05	0.247	2.08597e-10	1.22176e-06
SDC4	-0.406173	0.134	0.33	3.35268e-08	0.000196366
DPM3	-0.398447	0.139	0.325	5.27797e-08	0.000309131
TNFRSF1A	-0.397833	0.124	0.329	7.85043e-09	4.598e-05
RHOB	-0.395245	0.154	0.36	1.35581e-08	7.94097e-05
DUSP1	-0.394236	0.114	0.288	4.45125e-07	0.0026071
COX14	-0.386181	0.194	0.417	7.1262e-09	4.17382e-05
TNFSF10	-0.383196	0.303	0.531	9.22359e-08	0.000540226
PNISR	-0.382197	0.224	0.404	4.02032e-06	0.023547
SLC44A1	-0.382052	0.075	0.228	7.01699e-07	0.00410985
CLDN4	-0.379853	0.224	0.462	1.41158e-08	8.26765e-05
PPP1R15A	-0.375898	0.129	0.333	3.17759e-08	0.000186112
TBL1XR1	-0.37542	0.085	0.269	1.117e-08	6.54227e-05
MIDN	-0.373446	0.09	0.259	1.24332e-07	0.000728214
PARP14	-0.372941	0.144	0.302	5.69897e-06	0.0333789
HERPUD1	-0.372339	0.095	0.25	5.43736e-07	0.00318466
HLA-DRB1	-0.370017	0.348	0.534	5.34792e-06	0.0313228
RASD1	-0.368812	0.05	0.196	2.54158e-07	0.0014886
TMEM63A	-0.367099	0.07	0.266	1.22403e-09	7.16916e-06
POGZ	-0.363149	0.05	0.232	1.33037e-09	7.792e-06
CTSD	-0.362487	0.333	0.526	3.9114e-06	0.0229091
HLA-A	-0.362299	0.493	0.69	8.11064e-07	0.0047504
GCHFR	-0.357283	0.085	0.243	8.7246e-07	0.00511
TSC22D3	-0.356683	0.129	0.309	5.61212e-07	0.00328702
PVRL2	-0.356028	0.144	0.317	1.4817e-06	0.00867831
TXNIP	-0.351093	0.159	0.341	1.0472e-06	0.00613343
CTSA	-0.349531	0.159	0.345	4.52949e-07	0.00265292
RNF149	-0.34598	0.085	0.23	2.37956e-06	0.0139371
SNRNP200	-0.34315	0.065	0.255	1.72401e-09	1.00975e-05
PET100	-0.336516	0.119	0.29	3.85451e-07	0.00225758
ERBB3	-0.335755	0.065	0.277	5.80545e-11	3.40025e-07
SLC38A2	-0.334098	0.09	0.262	5.68014e-08	0.000332686
MKNK2	-0.330876	0.06	0.201	1.0887e-06	0.0063765
MUC1	-0.330154	0.085	0.249	3.11781e-07	0.0018261
CELF1	-0.328207	0.104	0.285	6.69841e-08	0.000392326
TMEM30A	-0.327846	0.104	0.306	5.47955e-09	3.20938e-05
DDX17	-0.326312	0.149	0.344	1.48993e-07	0.000872652
ATP1A1	-0.325086	0.189	0.387	6.45487e-07	0.00378062
BRD2	-0.324024	0.169	0.35	1.17656e-06	0.0068911
SCNN1A	-0.322215	0.045	0.188	3.24554e-07	0.00190091
LTBP3	-0.319631	0.1	0.264	5.48467e-07	0.00321237
STAT2	-0.319503	0.05	0.195	4.87104e-07	0.00285297
MRPL24	-0.318495	0.179	0.375	3.83946e-07	0.00224877
OS9	-0.315993	0.164	0.382	7.86507e-09	4.60657e-05
TNFRSF18	-0.314892	0.129	0.305	3.27558e-07	0.00191851
CSNK1E	-0.313275	0.025	0.178	1.75248e-08	0.000102643
THUMPD3-AS1	-0.312576	0.055	0.185	1.97035e-06	0.0115403
EFNA1	-0.311152	0.194	0.398	2.8685e-07	0.00168008
CD47	-0.309246	0.239	0.437	1.68161e-06	0.00984918
MRPL33	-0.307426	0.204	0.395	1.73654e-06	0.0101709
RICTOR	-0.306708	0.08	0.244	1.43889e-07	0.000842756
TMCO1	-0.305822	0.259	0.443	6.42361e-06	0.0376231
GRN	-0.304928	0.264	0.444	7.40849e-06	0.0433915
BECN1	-0.302772	0.065	0.229	7.89512e-08	0.000462417
KRTCAP3	-0.300112	0.129	0.3	1.09112e-06	0.00639067
C6orf62	-0.298859	0.085	0.244	7.28599e-07	0.0042674
AKAP9	-0.294592	0.1	0.29	9.06467e-09	5.30918e-05
STK4	-0.29374	0.04	0.175	9.92186e-07	0.00581123
CCNL2	-0.293119	0.109	0.299	4.41937e-08	0.000258842
STAT3	-0.2905	0.169	0.391	1.17916e-08	6.90635e-05
SLC38A10	-0.288824	0.035	0.177	2.18273e-07	0.00127842
ATF6B	-0.287532	0.085	0.27	1.26587e-08	7.4142e-05
SEC31A	-0.287294	0.075	0.225	7.76775e-07	0.00454957
ARL5A	-0.287165	0.169	0.358	2.57196e-07	0.0015064
NME3	-0.287162	0.154	0.348	1.23762e-07	0.000724872
MPZL1	-0.286678	0.124	0.289	1.1046e-06	0.00646962
NBL1	-0.286498	0.025	0.142	2.2632e-06	0.0132555
SLC12A7	-0.286242	0.035	0.181	1.29807e-07	0.000760281
IFNGR1	-0.284808	0.07	0.203	4.266e-06	0.0249859
ARID4B	-0.284656	0.114	0.317	7.80661e-09	4.57233e-05
ZNF292	-0.283531	0.08	0.239	5.04731e-07	0.00295621
TNRC6B	-0.281435	0.1	0.245	4.36243e-06	0.0255508
JMJD1C	-0.278755	0.06	0.218	1.34409e-07	0.000787234
SETD5	-0.275232	0.06	0.206	5.58736e-07	0.00327252
SNHG9	-0.275221	0.04	0.16	3.10378e-06	0.0181789
MET	-0.27439	0.035	0.156	2.68196e-06	0.0157082
ZMYND8	-0.27376	0.065	0.199	1.95088e-06	0.0114263
CD81	-0.272956	0.07	0.206	2.21648e-06	0.0129819
SMPDL3A	-0.272849	0.09	0.251	7.43751e-07	0.00435615
TUG1	-0.272633	0.06	0.206	4.6471e-07	0.00272181
ADAM9	-0.272455	0.04	0.157	6.87558e-06	0.0402703
TAPBP	-0.270806	0.219	0.417	3.60373e-06	0.021107
ORMDL1	-0.269184	0.149	0.311	7.28621e-06	0.0426753
MACF1	-0.268511	0.045	0.207	1.35825e-08	7.95525e-05
PRSS8	-0.268182	0.124	0.272	7.63591e-06	0.0447236
C4orf48	-0.267072	0.144	0.309	2.03995e-06	0.011948
SEZ6L2	-0.266632	0.02	0.14	1.33666e-06	0.00782879
UBE2Z	-0.265995	0.05	0.178	3.04141e-06	0.0178135
ATP1B1	-0.265344	0.234	0.408	5.89929e-06	0.0345522
TMEM165	-0.264021	0.174	0.352	1.60476e-06	0.00939907
ZFP36	-0.263618	0.149	0.332	4.82051e-07	0.00282337
CUTA	-0.263238	0.274	0.487	3.30892e-06	0.0193803
LPP	-0.262526	0.109	0.278	3.42755e-07	0.00200752
MYDGF	-0.260847	0.214	0.401	2.86297e-06	0.0167684
CDK12	-0.260525	0.08	0.242	2.07928e-07	0.00121784
CD7	-0.258914	0.035	0.159	2.83829e-06	0.0166238
TMEM259	-0.2584	0.045	0.184	4.5428e-07	0.00266072
RBM6	-0.257586	0.04	0.175	7.90595e-07	0.00463052
ODF2L	-0.256067	0.109	0.291	1.18384e-07	0.000693373
IL6ST	-0.254758	0.035	0.155	2.53343e-06	0.0148383
TRIM56	-0.254679	0.055	0.204	2.48034e-07	0.00145273
SYNE2	-0.254382	0.124	0.286	3.12999e-06	0.0183324
GCC2	-0.254104	0.124	0.285	1.35666e-06	0.00794598
WDR60	-0.252935	0.055	0.181	5.45197e-06	0.0319322
ATF7IP	-0.250232	0.05	0.182	1.67089e-06	0.00978641
URI1	-0.249889	0.065	0.211	6.99468e-07	0.00409679
CLIP1	-0.249887	0.065	0.206	1.3744e-06	0.00804984
SGK1	-0.249019	0.03	0.15	3.42995e-06	0.0200892
ADAR	-0.246058	0.149	0.347	1.57738e-08	9.23874e-05
MSRB2	-0.245611	0.169	0.335	7.99931e-06	0.046852
GRINA	-0.243229	0.095	0.247	1.81015e-06	0.0106021
CCNL1	-0.242736	0.144	0.344	1.22553e-07	0.000717793
IFNAR2	-0.242656	0.035	0.161	1.70807e-06	0.0100042
ST14	-0.242343	0.06	0.202	9.29484e-07	0.00544399
MEX3A	-0.242302	0.055	0.2	3.17425e-07	0.00185916
ASPH	-0.241457	0.109	0.275	9.03058e-07	0.00528921
MBNL1	-0.241192	0.075	0.208	4.58338e-06	0.0268449
MPHOSPH10	-0.240869	0.104	0.254	8.17101e-06	0.0478576
GOLGB1	-0.240563	0.09	0.245	8.16063e-07	0.00477968
PPP1R10	-0.239545	0.05	0.217	1.48052e-08	8.67139e-05
SNHG8	-0.23865	0.164	0.358	2.44217e-07	0.00143038
NFKBIZ	-0.238576	0.03	0.164	4.47783e-07	0.00262267
RNF213	-0.238098	0.095	0.261	3.3946e-07	0.00198821
AKAP13	-0.238076	0.08	0.219	3.54638e-06	0.0207711
SERINC1	-0.237827	0.1	0.269	3.31154e-07	0.00193957
NUDT3	-0.237369	0.104	0.264	2.95617e-06	0.0173143
BAZ2A	-0.237265	0.065	0.221	3.53024e-07	0.00206766
FOSB	-0.237147	0.06	0.194	2.16562e-06	0.012684
NIPBL	-0.237005	0.085	0.268	2.20394e-08	0.000129085
RNF145	-0.23699	0.095	0.252	1.71804e-06	0.0100626
SUMF2	-0.236585	0.1	0.254	2.21906e-06	0.012997
GRAMD1A	-0.236369	0.065	0.204	2.17122e-06	0.0127168
INTS6	-0.234265	0.04	0.166	1.45438e-06	0.00851829
UGCG	-0.234176	0.05	0.198	2.18004e-07	0.00127685
RGS2	-0.233289	0.06	0.198	2.00991e-06	0.0117721
RAB11FIP1	-0.233202	0.119	0.283	1.81725e-06	0.0106437
LAPTM4B	-0.232492	0.144	0.333	1.58216e-07	0.000926673
FAM208B	-0.232456	0.04	0.167	1.76208e-06	0.0103205
IQGAP1	-0.232388	0.114	0.266	3.79735e-06	0.0222411
AES	-0.230746	0.134	0.295	4.49425e-06	0.0263228
NDUFA13	-0.23073	0.224	0.411	6.82653e-06	0.039983
KLF6	-0.230626	0.179	0.382	1.556e-07	0.000911351
ASH1L	-0.230414	0.119	0.311	1.00971e-07	0.000591384
TMEM98	-0.229406	0.179	0.351	4.5932e-06	0.0269024
TBCC	-0.229384	0.1	0.257	2.08695e-06	0.0122233
CCAR1	-0.22863	0.065	0.206	1.17561e-06	0.00688556
SNHG19	-0.22823	0.04	0.183	4.1979e-07	0.00245871
HDGF	-0.227677	0.204	0.406	7.03653e-07	0.0041213
ATF6	-0.227462	0.045	0.202	3.32913e-08	0.000194987
UBA6	-0.226811	0.025	0.156	3.75163e-07	0.00219733
NOP16	-0.226495	0.075	0.211	6.88187e-06	0.0403071
SNRNP70	-0.225978	0.204	0.389	4.76979e-06	0.0279366
KDM5B	-0.224467	0.144	0.306	3.35955e-06	0.0196769
GLG1	-0.223894	0.055	0.183	3.97078e-06	0.0232568
ANKRD11	-0.223314	0.04	0.18	3.02968e-07	0.00177448
