## Supplemental Table 3 for "Phenotype-guided subpopulation identification from single-cell sequencing data"

### Sheet: motif_results
TF	JASPAR ID	Class	Family	Tax Group	IC	GC Content	Target gene hits	Target gene non-hits	Background gene hits	Background gene non-hits	Target TFBS hits	Target TFBS nucleotide rate	Background TFBS hits	Background TFBS nucleotide rate	Z-score	Fisher score
HIF1A::ARNT	MA0259.1	Zipper-Type	Helix-Loop-Helix	vertebrates	9.74	0.657	18	4	8700	16052	50	0.0223	24225	0.0111	14.297	11.528
NFYA	MA0060.1	Other Alpha-Helix	NFY CCAAT-binding	vertebrates	12.925	0.523	13	9	4292	20460	16	0.0143	6423	0.00588	14.647	11.221
MZF1_1-4	MA0056.1	Zinc-coordinating	BetaBetaAlpha-zinc finger	vertebrates	8.586	0.725	21	1	13889	10863	174	0.0582	116299	0.0399	12.474	9.804
Egr1	MA0162.1	Zinc-coordinating	BetaBetaAlpha-zinc finger	vertebrates	14.456	0.739	13	9	5109	19643	23	0.0141	8754	0.00551	15.496	9.29
Zfx	MA0146.1	Zinc-coordinating	BetaBetaAlpha-zinc finger	vertebrates	13.077	0.749	16	6	8032	16720	41	0.032	21106	0.0169	15.644	8.956
Zfp423	MA0116.1	Zinc-coordinating	BetaBetaAlpha-zinc finger	vertebrates	17.925	0.679	11	11	3915	20837	14	0.0117	5779	0.00496	12.806	8.52
SP1	MA0079.2	Zinc-coordinating	BetaBetaAlpha-zinc finger	vertebrates	11.129	0.82	18	4	10619	14133	116	0.0647	53457	0.0306	26.477	8.407
MIZF	MA0131.1	Zinc-coordinating	BetaBetaAlpha-zinc finger	vertebrates	13.197	0.61	7	15	1507	23245	7	0.0039	1724	0.000987	12.319	8.347
INSM1	MA0155.1	Zinc-coordinating	BetaBetaAlpha-zinc finger	vertebrates	14.862	0.667	13	9	5598	19154	26	0.0174	10464	0.00719	16.14	8.307
E2F1	MA0024.1	Winged Helix-Turn-Helix	E2F	vertebrates	13.838	0.625	13	9	6013	18739	26	0.0116	11074	0.00507	12.252	7.554
ZNF354C	MA0130.1	Zinc-coordinating	BetaBetaAlpha-zinc finger	vertebrates	8.958	0.615	20	2	14396	10356	159	0.0532	111067	0.0381	10.501	7.003
