## Supplemental Table 5 for "Phenotype-guided subpopulation identification from single-cell sequencing data"

### Sheet: Sheet1
Gene	avg_logFC	percentage in Scissor+ cells	percentage in other cells	p_val	FDR
TOX	-0.769871	0.276	0.661	2.33043e-16	2.03516e-12
JUNB	0.349546	0.905	0.837	4.72923e-16	4.13004e-12
CXCR4	0.240924	0.933	0.893	5.56628e-14	4.86103e-10
ZFP36L2	0.283118	0.914	0.901	2.79602e-11	2.44176e-07
IL2RB	-0.512139	0.39	0.722	3.62568e-11	3.1663e-07
TTN	-0.284347	0.695	0.875	7.16122e-11	6.25389e-07
ARAP2	-0.469484	0.381	0.683	1.04804e-10	9.15255e-07
IL7R	0.501452	0.781	0.58	1.07472e-10	9.38555e-07
MLL2	-0.261746	0.514	0.748	2.09284e-10	1.82768e-06
CD7	-0.454097	0.39	0.712	2.42222e-10	2.11532e-06
TNFAIP8L2-SCNM1	0.23487	0.867	0.851	2.64171e-10	2.307e-06
HLA-DRB5	-0.504203	0.267	0.606	2.71947e-10	2.37491e-06
PTPN11	-0.561828	0.267	0.561	2.89368e-10	2.52705e-06
PRF1	-0.700427	0.276	0.57	3.51249e-10	3.06746e-06
FCRL3	-0.747024	0.152	0.442	1.61175e-09	1.40755e-05
C17orf76-AS1	0.268303	0.876	0.835	1.88716e-09	1.64806e-05
HNRNPH1	0.24943	0.99	0.982	2.59791e-09	2.26875e-05
CDK6	-0.359314	0.324	0.595	4.67886e-09	4.08605e-05
DROSHA	-0.24436	0.219	0.504	5.8893e-09	5.14312e-05
LYST	-0.383898	0.533	0.776	7.26902e-09	6.34804e-05
ASXL2	-0.378899	0.343	0.617	7.27179e-09	6.35046e-05
OSBPL3	-0.328818	0.305	0.597	8.55819e-09	7.47387e-05
GAS5	0.322736	0.81	0.717	8.99208e-09	7.85279e-05
WWC3	-0.224081	0.305	0.581	9.1381e-09	7.98031e-05
E2F3	-0.263925	0.229	0.506	1.02929e-08	8.98876e-05
APOBEC3G	-0.526702	0.248	0.562	1.13051e-08	9.87271e-05
CBLB	-0.367745	0.59	0.811	1.40881e-08	0.000123031
PDCD1	-0.571333	0.219	0.525	1.90451e-08	0.000166321
DFNB31	-0.356374	0.171	0.441	2.06777e-08	0.000180578
GNB1	-0.369653	0.171	0.449	2.0849e-08	0.000182074
DUSP1	0.24421	0.914	0.851	2.17195e-08	0.000189676
FOXN2	-0.418057	0.295	0.558	2.30259e-08	0.000201085
HLA-DRB1	-0.480352	0.295	0.603	2.46204e-08	0.00021501
NBEAL2	-0.226433	0.324	0.606	2.87843e-08	0.000251374
ATP2B4	-0.360713	0.467	0.709	3.30957e-08	0.000289025
GPR56	-0.498928	0.371	0.63	3.59763e-08	0.000314181
NPIP	-0.348678	0.362	0.643	4.25204e-08	0.000371331
PSMB9	-0.447052	0.343	0.683	4.25925e-08	0.00037196
NKG7	-0.563372	0.267	0.569	4.54068e-08	0.000396537
CTLA4	-0.489907	0.286	0.554	5.35329e-08	0.000467503
RAB1B	-0.427082	0.362	0.642	7.31605e-08	0.000638911
ETV1	-0.354074	0.162	0.411	8.24718e-08	0.000720226
SASH3	-0.428325	0.343	0.631	9.33037e-08	0.000814821
HLA-DRB6	-0.293633	0.324	0.614	9.60751e-08	0.000839024
ANXA6	-0.42765	0.429	0.694	1.00191e-07	0.00087497
CCR7	0.509973	0.524	0.312	1.60401e-07	0.00140078
LPXN	-0.467006	0.314	0.581	2.20497e-07	0.0019256
HLA-DQB2	-0.229419	0.133	0.378	2.48653e-07	0.00217148
DTHD1	-0.329499	0.257	0.538	2.51206e-07	0.00219378
ABI3	-0.546258	0.105	0.345	2.95146e-07	0.00257751
SLFN11	-0.291203	0.362	0.589	2.99965e-07	0.00261959
SAMD9	-0.33291	0.257	0.524	3.16881e-07	0.00276732
LAG3	-0.395097	0.21	0.468	3.56734e-07	0.00311536
GSE1	-0.260432	0.21	0.456	4.05583e-07	0.00354196
NAB1	-0.316814	0.229	0.491	4.1317e-07	0.00360822
SIRPG	-0.431385	0.324	0.608	4.15121e-07	0.00362525
ANKRD32	-0.274082	0.162	0.418	4.62661e-07	0.00404042
SETD5-AS1	-0.293816	0.162	0.415	5.13511e-07	0.00448449
RAB37	-0.393111	0.276	0.518	5.27835e-07	0.00460958
SMC4	-0.324057	0.267	0.517	5.55958e-07	0.00485518
ATG2A	-0.246333	0.229	0.473	5.79155e-07	0.00505776
HNRPLL	-0.311605	0.343	0.613	6.06514e-07	0.00529669
GBP3	-0.293073	0.171	0.416	6.26911e-07	0.00547481
TBK1	-0.261852	0.143	0.397	6.65159e-07	0.00580884
CD8A	-0.504592	0.314	0.591	6.99844e-07	0.00611174
DGKZ	-0.334282	0.295	0.533	7.17396e-07	0.00626502
BSG	-0.40368	0.333	0.586	7.29897e-07	0.00637419
GOLPH3	-0.417412	0.143	0.385	7.33254e-07	0.00640351
ABCA2	-0.290885	0.229	0.466	7.4086e-07	0.00646993
SMARCB1	-0.373836	0.124	0.359	7.63154e-07	0.00666462
GPR183	0.504835	0.533	0.347	7.75422e-07	0.00677176
PTMS	-0.227208	0.124	0.362	8.02578e-07	0.00700892
CCDC141	-0.257505	0.362	0.613	8.67067e-07	0.0075721
FAM53B	-0.267412	0.314	0.571	9.02225e-07	0.00787913
PSTPIP1	-0.43864	0.267	0.538	9.13004e-07	0.00797326
PTK2B	-0.35421	0.371	0.632	9.48633e-07	0.00828441
FAM219B	-0.26988	0.171	0.403	9.59589e-07	0.00838009
CDK2AP2	-0.501238	0.181	0.435	9.94792e-07	0.00868752
LOC100271836	-0.392444	0.305	0.566	1.07805e-06	0.0094146
TBC1D2B	-0.260914	0.257	0.504	1.09278e-06	0.00954321
RASAL3	-0.244423	0.371	0.631	1.11203e-06	0.00971134
CYP51A1	0.225024	0.905	0.912	1.12969e-06	0.00986558
TTYH3	-0.244044	0.095	0.314	1.17331e-06	0.0102465
ACTR1A	-0.518878	0.124	0.353	1.21924e-06	0.0106476
CCR5	-0.434367	0.133	0.381	1.22152e-06	0.0106675
BZRAP1	-0.23663	0.133	0.369	1.25565e-06	0.0109656
JAK2	-0.257048	0.171	0.409	1.29461e-06	0.0113058
LASP1	-0.352208	0.343	0.603	1.30596e-06	0.011405
FRYL	-0.289071	0.486	0.698	1.31935e-06	0.0115219
HAVCR2	-0.416621	0.724	0.873	1.35825e-06	0.0118616
CYB5B	-0.299901	0.286	0.52	1.41191e-06	0.0123302
ACTN4	-0.294292	0.343	0.619	1.54194e-06	0.0134658
PAM	-0.338627	0.305	0.544	1.64189e-06	0.0143387
MCOLN2	-0.261329	0.457	0.69	1.72597e-06	0.0150729
PCED1B	-0.372466	0.343	0.591	1.78554e-06	0.0155931
TCF7	0.408419	0.762	0.694	1.86344e-06	0.0162734
RCC2	-0.343255	0.21	0.436	1.87651e-06	0.0163876
NOTCH1	-0.252295	0.305	0.538	1.87667e-06	0.0163889
SELL	0.442235	0.59	0.413	1.89157e-06	0.0165191
TPR	-0.253876	0.514	0.735	1.9387e-06	0.0169307
MGRN1	-0.360896	0.371	0.603	2.02382e-06	0.017674
INPP5F	-0.313429	0.276	0.506	2.03643e-06	0.0177842
PROSER1	-0.290781	0.238	0.48	2.06887e-06	0.0180674
GTDC1	-0.236616	0.086	0.312	2.07031e-06	0.01808
DTX2P1-UPK3BP1-PMS2P11	-0.282067	0.171	0.402	2.1562e-06	0.0188301
ITM2A	-0.362372	0.495	0.723	2.32531e-06	0.0203069
GABARAP	-0.352885	0.429	0.673	2.34869e-06	0.0205111
PLAC8	0.300348	0.848	0.845	2.38663e-06	0.0208425
JAKMIP1	-0.42692	0.086	0.304	2.39139e-06	0.020884
FOS	0.272644	0.8	0.71	2.46655e-06	0.0215404
NCOA2	-0.234213	0.314	0.559	2.63693e-06	0.0230283
PRKCH	-0.313291	0.61	0.826	2.68873e-06	0.0234806
DDX60	-0.247894	0.238	0.474	2.80216e-06	0.0244713
SMIM14	0.253225	0.857	0.844	3.00884e-06	0.0262762
NSF	-0.40963	0.238	0.448	3.05443e-06	0.0266743
ZNF638	-0.290365	0.438	0.655	3.11948e-06	0.0272424
CD27	-0.375439	0.419	0.671	3.28124e-06	0.0286551
HCFC1	-0.279183	0.4	0.618	3.34023e-06	0.0291703
CNOT1	-0.264619	0.495	0.745	3.47189e-06	0.03032
CSF1	-0.375121	0.086	0.3	3.48029e-06	0.0303934
TOX2	-0.261928	0.114	0.33	3.52574e-06	0.0307903
GALNT1	-0.259999	0.219	0.451	3.55e-06	0.0310021
ARF3	-0.299817	0.229	0.454	3.60004e-06	0.0314391
BCOR	-0.241175	0.162	0.385	3.64348e-06	0.0318186
ABCD2	-0.245046	0.076	0.286	3.70209e-06	0.0323304
PREX1	-0.267604	0.448	0.677	3.87789e-06	0.0338656
CNOT4	-0.273843	0.257	0.491	4.15116e-06	0.036252
USP47	-0.275427	0.352	0.578	4.28719e-06	0.03744
PPP2R4	-0.290363	0.181	0.404	4.28961e-06	0.0374612
HLA-DPA1	-0.394037	0.305	0.577	4.75757e-06	0.0415479
MAML1	-0.316516	0.181	0.397	4.7878e-06	0.0418119
LAYN	-0.252661	0.248	0.462	4.89197e-06	0.0427216
CTSD	-0.361375	0.333	0.628	4.93467e-06	0.0430945
PRR14	-0.272206	0.086	0.291	5.08111e-06	0.0443733
DUSP4	-0.245191	0.362	0.644	5.40047e-06	0.0471623
FABP5	-0.505615	0.133	0.361	5.64042e-06	0.0492578
YARS	-0.437709	0.21	0.425	5.70241e-06	0.0497992
